# Breaking Boundaries: New locality records and a reassessment of the conservation status of the Khasi Hill Toad (*Bufoides meghalayanus*) endemic to Meghalaya, Northeast India

**DOI:** 10.1101/2024.12.19.629417

**Authors:** Samrat Sengupta, Esau Asakho Chachei, Bitupan Boruah, Anukul Nath, Abhijit Das

## Abstract

*Bufoides meghalayanus* is a Critically Endangered toad, endemic to East Khasi Hills, Meghalaya, Northeast India. This endemic toad was presumed to be restricted to just three locations, all within 1-2 km from one another around the type locality in Meghalaya. This article gives the first account of three previously unknown populations, extending the known geographic range of the species significantly. Additionally, we include the newly obtained molecular sequences of *B. meghalayanus* in a comprehensive molecular phylogeny with a note on its genetic and morphometric variations within these new populations and its congeneric members.
