## Supplementary Table S3 for "Breaking Boundaries: New locality records and a reassessment of the conservation status of the Khasi Hill Toad (*Bufoides meghalayanus*) endemic to Meghalaya, Northeast India"

### Sheet: Sheet1
Taxon	Table S3. Estimates of Evolutionary Divergence between Sequences (Pairwise Divergence Score)
Bufoides meghalayanus (KT991342)
Bufoides meghalayanus (Type Locality:Mawblang)	0.00650759
Bufoides meghalayanus (Riwai ADA3192)	0.00913242	0.0191257
Bufoides meghalayanus (Jowai)	0.0201005	0.0227273	0.0229885
Bufoides meghalayanus (Shnongpdeng)	0.0225989	0.0326087	0.0225734	0.0125628
Bufoides meghalayanus (ATE14)	0.0150659	0.026087	0.013544	0.00502513	0.00740741
Bufoides bhupathyi (OR417419)	0.0338983	0.0419948	0.0396825	0.0330579	0.0338983	0.031477
Bufoides bhupathyi (OL457694)	0.0423387	0.0543735	0.036961	0.037594	0.0378486	0.0298805	0.0145278
Bufoides bhupathyi (ADA1094)	0.0423387	0.0543735	0.036961	0.037594	0.0378486	0.0298805	0.0145278	0
Bufoides bhupathyi (OR417420)	0.0363196	0.0446194	0.0396825	0.0358127	0.0363196	0.0338983	0.00242131	0.0121065	0.0121065
Bufoides bhupathyi (MW741544)	0.0376238	0.0486111	0.036961	0.0300752	0.0332681	0.0254403	0.00968523	0.00899281	0.00899281	0.0121065
Bufoides bhupathyi (MW741545)	0.0360721	0.0469484	0.036961	0.0300752	0.0316832	0.0237624	0.00968523	0.017762	0.017762	0.0121065	0
Bufoides kempi (OP920605)	0.0642023	0.0793651	0.0513347	0.0526316	0.0635838	0.0558767	0.0411622	0.0445633	0.0445633	0.0435835	0.0407801	0.0443262
Bufoides kempi (ADA1504)	0.05919	0.084	0.0514905	0.0689655	0.058104	0.0458716	0.0498084	0.0402145	0.0402145	0.0498084	0.0402145	0.0402145	0
Beduka amboli (MF680061)	0.0989899	0.113744	0.0788382	0.1	0.104208	0.0961924	0.0702179	0.088015	0.088015	0.0726392	0.0871985	0.0875233	0.0796296	0.0735695
Beduka koynayensis (EU071760)	0.0809129	0.097561	0.0705394	0.102302	0.0864198	0.0823045	0.0677966	0.0741445	0.0741445	0.0702179	0.0703422	0.0703422	0.0664137	0.068306	0.0363985
Beduka koynayensis (MW433722)	0.0681363	0.0798122	0.0722101	0.0806045	0.0755467	0.0675944	0.0581114	0.0640777	0.0640777	0.0605327	0.0579151	0.0579151	0.0540541	0.0645161	0.0447471	0.0218254
Blythophryne beryet (KT991347)	0.0958647	0.111111	0.103524	0.116162	0.0971963	0.0897196	0.0946602	0.0957031	0.0957031	0.0970874	0.0902111	0.0893204	0.0998117	0.106509	0.111111	0.102	0.0831721
Bufo gargarizans (LC155912)	0.113379	0.135501	0.10395	0.128205	0.118834	0.109865	0.115183	0.0959184	0.0959184	0.115183	0.0959184	0.0959184	0.0997963	0.114754	0.10041	0.0963115	0.0928726	0.119826
Duttaphrynus himalayanus (MT982992)	0.0783505	0.0895884	0.0726141	0.0757576	0.0794297	0.0712831	0.0677966	0.0621469	0.0621469	0.0702179	0.0583804	0.0583804	0.0714286	0.0817439	0.0839695	0.0912548	0.0811881	0.115538	0.102881
Duttaphrynus melanostictus (OM387116)	0.0956023	0.113333	0.075	0.0929648	0.104167	0.0965909	0.0871671	0.0834879	0.0834879	0.0895884	0.0784672	0.0774908	0.0842294	0.090411	0.0966543	0.0895238	0.0770713	0.120148	0.107216	0.047259
Duttaphrynus scaber (MW052562)	0.0938776	0.11244	0.0953437	0.105528	0.0987903	0.0907258	0.0847458	0.0891089	0.0891089	0.0871671	0.0831683	0.0831683	0.0770751	0.0922619	0.0963855	0.0967742	0.0792079	0.105159	0.105263	0.06	0.0750988
Pedostibes tuberculosus (MN227238)	0.0836502	0.0971302	0.0753138	0.0954774	0.0812854	0.0775047	0.0750605	0.0802239	0.0802239	0.0774818	0.0752294	0.0742115	0.0882883	0.0966851	0.104283	0.0935115	0.0806142	0.106814	0.113872	0.0895238	0.102837	0.108911
Pedostibes tuberculosus(OP049925)	0.0833333	0.0980392	0.0740741	0.0951157	0.0847107	0.0805785	0.0750605	0.0777989	0.0777989	0.0774818	0.0740038	0.0740038	0.0757576	0.0945946	0.0846154	0.0912548	0.0798403	0.108652	0.112016	0.0860421	0.0862069	0.107505	0
Leptophryne borbonica (KY907475)	0.136957	0.154639	0.125773	0.148649	0.137634	0.131183	0.124378	0.127376	0.127376	0.124378	0.119461	0.119545	0.134981	0.140162	0.124506	0.118577	0.116424	0.142259	0.118609	0.126733	0.138889	0.134737	0.127745	0.125737
Leptophryne cruentata (KY907477)	0.142574	0.166667	0.14862	0.175127	0.147059	0.141176	0.128954	0.136106	0.136106	0.131387	0.130112	0.129699	0.140481	0.172316	0.159091	0.147573	0.137864	0.1341	0.14135	0.144509	0.140221	0.143713	0.143911	0.144531	0.139676
Leptophryne javanica (KY907473)	0.152505	0.178295	0.142857	0.181572	0.157328	0.150862	0.142145	0.152381	0.152381	0.142145	0.142857	0.152091	0.160305	0.173913	0.142857	0.154762	0.150313	0.14916	0.133745	0.14881	0.14741	0.154334	0.148297	0.145957	0.140952	0.0483871
Parapelophryne scalpta (LC061222)	0.163551	0.182584	0.149893	0.195266	0.17552	0.166282	0.173333	0.155983	0.155983	0.173333	0.155983	0.155983	0.16383	0.176966	0.15565	0.151709	0.149554	0.166292	0.151188	0.162393	0.166667	0.171946	0.149254	0.149254	0.1606	0.186551	0.185345
Sigalegalephrynus mandailinguensis (KX192092)	0.0905512	0.105747	0.102908	0.106061	0.0877193	0.0838207	0.0924574	0.0912698	0.0912698	0.0948905	0.08577	0.0848126	0.106178	0.130303	0.10338	0.0961145	0.0790514	0.112403	0.104911	0.0931174	0.0967118	0.10241	0.0926641	0.0965092	0.119658	0.126706	0.12848	0.153318
Phrynoidis asper (AF124109)	0.101594	0.121212	0.104723	0.115578	0.102564	0.0986193	0.0968523	0.0874317	0.0874317	0.0992736	0.0828829	0.0833333	0.0936937	0.120643	0.111111	0.106262	0.0963391	0.119461	0.0959184	0.0849057	0.0954128	0.10495	0.104972	0.104167	0.136187	0.138318	0.134766	0.164179	0.0921569
Phrynoidis juxtasper (KT991338)	0.118644	0.139738	0.107551	0.103275	0.117202	0.113422	0.0895884	0.0888889	0.0888889	0.0920097	0.0833333	0.0823293	0.105058	0.127726	0.125506	0.110187	0.0983936	0.135849	0.109091	0.0909091	0.0994264	0.0918367	0.125714	0.108559	0.143478	0.136634	0.156863	0.17757	0.0927022	0.061753
Pelophryne api (LC485458)	0.127193	0.13948	0.150649	0.145455	0.136264	0.127473	0.127764	0.137698	0.137698	0.130221	0.130531	0.130045	0.142544	0.178439	0.148984	0.139535	0.120805	0.137856	0.161954	0.136259	0.131291	0.14123	0.113786	0.117096	0.163814	0.156388	0.188725	0.207349	0.118943	0.148889	0.140044
Pelophryne misera (LC485456)	0.114719	0.125874	0.138107	0.130435	0.123644	0.114967	0.107056	0.124722	0.124722	0.109489	0.117904	0.117257	0.127706	0.174545	0.140625	0.133333	0.115044	0.143167	0.147208	0.116438	0.11039	0.123874	0.116631	0.122402	0.166667	0.16122	0.188862	0.204663	0.113043	0.131579	0.12959	0.0634573
Ingerophrynus gollum (MK585067)	0.129278	0.150655	0.148492	0.15869	0.133333	0.131429	0.135593	0.142857	0.142857	0.138015	0.136273	0.135903	0.145383	0.164557	0.153689	0.143158	0.132114	0.127619	0.149425	0.131524	0.137066	0.123711	0.132948	0.135307	0.171806	0.15261	0.176991	0.2109	0.129741	0.135081	0.154286	0.147253	0.151844
Ingerophrynus divergens (KT991339)	0.118644	0.139738	0.133028	0.143577	0.124528	0.118868	0.125908	0.129293	0.129293	0.128329	0.123016	0.12249	0.134241	0.149533	0.144016	0.1375	0.122736	0.126415	0.152273	0.121901	0.135755	0.118367	0.129771	0.133891	0.167756	0.151093	0.177243	0.194379	0.120553	0.127745	0.145283	0.145055	0.147505	0.0189394
Adenomus kelaartii (KM921784)	0.0866808	0.102244	0.0857741	0.104439	0.0941423	0.0857741	0.0800971	0.0797665	0.0797665	0.0825243	0.0758755	0.0758755	0.0794574	0.0966851	0.0797665	0.0893204	0.082996	0.0936864	0.0997921	0.0893204	0.0912621	0.0942623	0.0700389	0.0699029	0.133733	0.140039	0.146293	0.149573	0.0952381	0.104854	0.10148	0.13981	0.128806	0.143469	0.133475
Adenomus kandianus (KM921797)	0.0739958	0.0897756	0.0740741	0.0887728	0.0794979	0.0711297	0.065534	0.0691589	0.0691589	0.0679612	0.0620301	0.0635514	0.0670391	0.0806452	0.0810811	0.0809249	0.0748988	0.0814664	0.0981595	0.0847784	0.0928433	0.0901639	0.07393	0.0727969	0.118774	0.12426	0.140385	0.138889	0.0910973	0.0986717	0.105708	0.123223	0.12178	0.12848	0.122881	0.0329457
Ansonia karen (MZ823494)	0.150235	0.180791	0.128421	0.175074	0.150463	0.143519	0.144809	0.124481	0.124481	0.144809	0.124481	0.124481	0.122153	0.12938	0.133758	0.135881	0.143498	0.157658	0.135881	0.125265	0.131915	0.136054	0.137045	0.134737	0.158333	0.169935	0.165618	0.206522	0.154023	0.116667	0.117371	0.165333	0.160526	0.16152	0.159624	0.137045	0.130977
Ansonia thinthinae (MT609631)	0.133462	0.155405	0.127883	0.153652	0.1341	0.128352	0.136253	0.117757	0.117757	0.138686	0.112132	0.111524	0.119134	0.141274	0.136961	0.125	0.119923	0.138577	0.135417	0.120229	0.123656	0.128968	0.123656	0.119691	0.156313	0.146296	0.16499	0.201285	0.119923	0.120148	0.11412	0.12967	0.13449	0.138672	0.137331	0.128655	0.124756	0.0555556
Ansonia endauensis(LC306947)	0.13986	0.168067	0.123667	0.165192	0.140553	0.135945	0.132791	0.119403	0.119403	0.132791	0.119403	0.119403	0.123404	0.143258	0.127932	0.121535	0.129176	0.149888	0.11828	0.128205	0.1258	0.13544	0.114894	0.114894	0.134615	0.147186	0.16129	0.185745	0.130137	0.12766	0.104895	0.147368	0.143603	0.144208	0.14486	0.121535	0.127932	0.0991379	0.0829787
Limnonectes khasianus	0.223077	0.226804	0.230321	0.231383	0.217949	0.220513	0.203857	0.222506	0.222506	0.206612	0.217391	0.217391	0.211735	0.242291	0.234987	0.23057	0.215385	0.239075	0.249284	0.228205	0.230179	0.219949	0.230179	0.223958	0.238356	0.240933	0.256198	0.264264	0.244216	0.230179	0.24359	0.240741	0.236979	0.221939	0.214286	0.242744	0.218997	0.251497	0.22449	0.234421
Amolops siju	0.248175	0.255263	0.240741	0.258953	0.245742	0.240876	0.235294	0.244552	0.244552	0.232737	0.242718	0.242718	0.239709	0.278626	0.243309	0.248175	0.238443	0.240876	0.236979	0.23601	0.240291	0.247573	0.25	0.25	0.255	0.253071	0.273183	0.263587	0.255474	0.230583	0.238443	0.263027	0.244444	0.233577	0.233577	0.250608	0.253041	0.256757	0.246973	0.248	0.225201
